# A simple, reversible and non-toxic anchor-away system for effective nuclear depletion of proteins

**DOI:** 10.1101/2025.11.28.691147

**Authors:** Sofia Esteban-Serna, Tove Widén, Hanne Grosemans, Iseabail Farquhar, Sander Granneman

**Affiliations:** Centre for Engineering Biology, University of Edinburgh, Edinburgh, UK; Department of Life Sciences, Chalmers University of Technology, Gothenburg, Sweden; Centre for Cell Biology, University of Edinburgh, Edinburgh, UK; School of Biological Sciences, University of Edinburgh, Edinburgh, UK

**Keywords:** Conditional depletion systems, anchor-away, chemically-induced dimerisation, abscisic acid, rapamycin

## Abstract

The anchor-away (AA) technique enables rapid depletion of nuclear proteins by tethering them to cytoplasmic anchors through rapamycin-induced heterodimerisation. Albeit powerful, in *Saccharomyces cerevisiae,* this system is restricted to rapamycin-resistant strains, as the drug inhibits TOR signalling and hinders the heat-shock response, limiting its application to stress-related studies. Moreover, this AA method is not fully reversible, limiting studies of dynamic cellular processes that require transient perturbation and functional restoration. To overcome these constraints, we developed an alternative AA system that uses the plant hormone abscisic acid (ABA) to induce conditional association of the target to its cytoplasmic anchor. The ABA-AA system enables efficient and fully reversible depletion of highly abundant nuclear proteins. Unlike rapamycin, ABA does not cause major gene expression changes and is suitable for diverse genetic backgrounds. The ABA-AA system provides a fully reversible, non-toxic, and broadly applicable alternative for nuclear protein depletion across eukaryotic systems.
