## Supplementary material for "A simple, reversible and non-toxic anchor-away system for effective nuclear depletion of proteins": Table S3: Table S3.xlsx

### Sheet: Sheet1
Table S3. Outline of the yeast strains used in this study.
Strain name	Genotype	Background	Source
YSG435	MATa his3Δ1 leu2Δ0 met15Δ0 ura3Δ0	BY4741	Brachmann et al., 1998
YSG1009	MATa tor1-1 fpr1::NAT RPL13A-2×FKBP12::TRP1	HHY168	Haruki et al., 2018
YSG1022	nab3-FRB::KAN	HHY168	van Nues et al., 2017
YSG1091	BY4741 RPL13A-PYL::NAT clone 1	BY4741	This work
YSG1092	BY4741 RPL13A-PYL::NAT clone 4	BY4741	This work
YSG1098	NAB3-ABI::KAN clone 1	YSG1091	This work
YSG1099	NAB3-ABI::KAN clone 2	YSG1091	This work
YSG1109	RPN11-ABI::KAN clone 2	YSG1091	This work
YSG1110	RPN11-ABI::KAN clone 3	YSG1091	This work
YSG1130	PRP22-ABI::KAN clone 1	YSG1091	This work
YSG1131	PRP22-ABI::KAN clone 2	YSG1091	This work
YSG1106	PRP22-AID::HYG	BY4741	This work
YSG1151	NAB3-AID::HYG	BY4741	This work
