## Supplementary material for "A simple, reversible and non-toxic anchor-away system for effective nuclear depletion of proteins": Table S4: Table S4.xlsx

### Sheet: Sheet1
Table S4. Summary of the oligonucleotides used in this study. All oligonucleotides were ordered from Integrated DNA Technologies.
Name	Sequence	Purpose
RPL13A_F2	5’ - GAGAAAAGAGAGCTAGAGAAAAGGCTGAAGCTGAAGCTGAAAAGAAGAAAcggatccccgggttaattaa - 3'	Forward primer used for fusing the PYL domain to the C-terminus of RPL13A by homologous recombination.
RPL13A_R1	5’ - GGAAAATACAAAAATTGTGGATGAAAAATTCTTTGATGAAGTTTTTAGATgaattcgagctcgtttaaac - 3'	Reverse primer used for fusing the PYL domain to the C-terminus of RPL13A by homologous recombination.
NAB3_F2	5’ - CTGGCAATAATGTTCAAAGTCTATTAGATAGTTTAGCAAAACTACAAAAAcggatccccgggttaattaa - 3'	Forward primer used for fusing the ABI domain to the C-terminus of NAB3 by homologous recombination.
NAB3_R1	5’ - AGAATTCAAGTATAATGTACAAGAAATGGAAAAGATTGAAAAAAGGGAGTgaattcgagctcgtttaaac - 3'	Reverse primer used for fusing the ABI domain to the C-terminus of NAB3 by homologous recombination.
RPN11_F2	5’ - ACAATATTGTTTCTGTGCTGACGGCGGGTGTTAATTCAGTGGCAATTAAAcggatccccgggttaattaa - 3'	Forward primer used for fusing the ABI domain to the C-terminus of RPN11 by homologous recombination.
RPN11_R1	5’ - TGTAGTGGGCTTTCTAGTTATTTAATGCATAATGACTTTATAAAATTTGTgaattcgagctcgtttaaac - 3'	Reverse primer used for fusing the ABI domain to the C-terminus of RPN11 by homologous recombination.
PRP22_F2	5’ - GACTAAGCTCAATAAGGCAGTCAAGGGAAAGGGCATTAGGTATCAAGAGGcggatccccgggttaattaa - 3'	Forward primer used for fusing the ABI domain to the C-terminus of PRP22 by homologous recombination.
PRP22_R1	5’ - ATATAGGTCTATAAAACTCGATAATTATAATGCATAAAAAGCTAACAATGgaattcgagctcgtttaaac - 3'	Reverse primer used for fusing the ABI domain to the C-terminus of PRP22 by homologous recombination.
PRP22_S3	5’ - GACTAAGCTCAATAAGGCAGTCAAGGGAAAGGGCATTAGGTATCAAGAGGcgtacgctgcaggtcgac - 3'	Forward primer used for fusing the AID domain to the C-terminus of PRP22 by homologous recombination.
PRP22_S2	5’ - ATATAGGTCTATAAAACTCGATAATTATAATGCATAAAAAGCTAACAATGatcgatgaattcgagctcg - 3'	Reverse primer used for fusing the AID domain to the C-terminus of PRP22 by homologous recombination.
NAB3_S3	5’ - CTGGCAATAATGTTCAAAGTCTATTAGATAGTTTAGCAAAACTACAAAAAcgtacgctgcaggtcgac - 3'	Forward primer used for fusing the AID domain to the C-terminus of NAB3 by homologous recombination.
NAB3_S2	5’ - AGAATTCAAGTATAATGTACAAGAAATGGAAAAGATTGAAAAAAGGGAGTatcgatgaattcgagctcg - 3'	Reverse primer used for fusing the AID domain to the C-terminus of NAB3 by homologous recombination.
RNAtag_3adap_1	5’ - P-rArUrUrGrCrUrUrArGrArUrCrGrGrArArGrArGrCrGrUrCrGrUrGrUrArG-SpC3 - 3'	Five prime phosphorylated 3' adapter for RNAtag-seq protocol. "r" indicates RNA. Red nucleotides indicate the in-read barcode.
RNAtag_3adap_2	5’ - P-rArUrGrArArUrUrArGrArUrCrGrGrArArGrArGrCrGrUrCrGrUrGrUrArG-SpC3 - 3'
RNAtag_3adap_3	5’ - P-rArArCrUrUrGrUrArGrArUrCrGrGrArArGrArGrCrGrUrCrGrUrGrUrArG-SpC3 - 3'
RNAtag_3adap_4	5’ -P-rArGrGrCrUrGrUrArGrArUrCrGrGrArArGrArGrCrGrUrCrGrUrGrUrArG-SpC3 - 3'
RNAtag_3adap_5	5’ -P-rArUrCrArGrGrUrArGrArUrCrGrGrArArGrArGrCrGrUrCrGrUrGrUrArG-SpC3 - 3'
RNAtag_3adap_6	5’ -P-rArArUrUrArGrUrArGrArUrCrGrGrArArGrArGrCrGrUrCrGrUrGrUrArG-SpC3 - 3'
RNAtag_3adap_7	5’ -P-rArUrUrGrArGrUrArGrArUrCrGrGrArArGrArGrCrGrUrCrGrUrGrUrArG-SpC3 - 3'
RNAtag_3adap_8	5’ -P-rArUrGrGrUrCrUrArGrArUrCrGrGrArArGrArGrCrGrUrCrGrUrGrUrArG-SpC3 - 3'
RNAtag_3adap_9	5’ -P-rArGrUrUrUrArUrArGrArUrCrGrGrArArGrArGrCrGrUrCrGrUrGrUrArG-SpC3 - 3'
RNAtag_3adap_10	5’ -P-rArArUrGrUrArUrArGrArUrCrGrGrArArGrArGrCrGrUrCrGrUrGrUrArG-SpC3 - 3'
3Tr3 DNAadaptor	5’ -P-AGATCGGAAGAGCACACGTCTG-SpC3 - 3'	DNA adapter for ligating to 3'-end of cDNAs using CircLigase™ ssDNA ligase.
AR2_RT	5’ -TACACGACGCTCTTCCGAT - 3'	Reverse transcription primer in the RNAtag-seq protocol.
P5	5’ -AATGATACGGCGACCACCGAGATCTACACTCTTTCCCTACACGACGCTCTTCCGATCT - 3'	PCR forward primer used for preparing RNAtag-seq libraries.
2P_rev_1	5’ -CAAGCAGAAGACGGCATACGAGATTCGTGTGCGTGACTGGAGTTCAGACGTGTGCTCTTCCGATCT - 3'	Reverse PCR oligonucleotide for preparing RNAtag-seq libraries.
2P_rev_2	5’ -CAAGCAGAAGACGGCATACGAGATTCGCCAGAGTGACTGGAGTTCAGACGTGTGCTCTTCCGATCT - 3'	Reverse PCR oligonucleotide for preparing RNAtag-seq libraries.
SNR13_F	5’ -GTTGGGTTTGGCTTGTTCATT - 3'	Forward PCR oligonucleotide for RT-qPCR to quantify target snoRNA.
SNR13_R	5’ -GTGTCTCTTGTCCTGCAAAGTA - 3'	Reverse PCR oligonucleotide for RT-qPCR to quantify target snoRNA.
RDN5_F	5’ - GCGGCCATATCTACCAGAAA - 3'	Forward PCR oligonucleotide for RT-qPCR to quantify reference rRNA.
RDN5_R	5’ - GTATGGTCACCCACTACACTAC - 3'	Reverse PCR oligonucleotide for RT-qPCR to quantify reference rRNA.
PGK1_F	5’ - GCTGCTTTGCCAACCATCAA - 3'	Forward PCR oligonucleotide for RT-qPCR to quantify reference mRNA.
PGK1_R	5’ - TCGTTTCTTTCACCGTTTGGTC - 3'	Reverse PCR oligonucleotide for RT-qPCR to quantify reference mRNA.
