## Supplementary material for "A simple, reversible and non-toxic anchor-away system for effective nuclear depletion of proteins": Table S5: Table S5.xlsx

### Sheet: Sheet1
Table S5. List of plasmids used in this study.
Name	Description	Bacterial selection marker	Yeast selection marker	Source
pZTRL	pRS415-derived vector encoding b-estradiol-inducible OsTIR1.	Amp	LEU2	Mendoza-Ochoa et al., 2019
pURA3-AID*-6FLAG	Vector for C-terminal fusion of the AID tag by homologous recombination.	Amp	KlURA3	Mendoza-Ochoa et al., 2019
pFA6a-PYL-NatMX6	Vector for C-terminal fusion of the PYL domain by homologous recombination.	Amp	NAT	Amin et al., 2019
pFA6a-ABI-KanMX6	Vector for C-terminal fusion of the ABI domain by homologous recombination.	Amp	KAN	Amin et al., 2019
